# The tumor suppressor role of the *KRAS* proto-oncogene in metastatic pancreatic cancer

**DOI:** 10.64898/2026.11.18.767567

**Authors:** Li Zhang, Enrico Gurreri, Haoyu Tang, Angelina Bania, Mohammad J. Ibrahim, Roberta Rinaldi, Aastha Pandey, Luca Cecchetto, Elisabetta Granato, Hania Khan, Anh Hoang, Desiree Catania, Calogero Carlino, Joseph R Marszalek, Chunhua Shi, Alessandro Sgambato, Giampaolo Tortora, Alessandro Carugo, Andrea Viale, Davide Cittaro, Stefano Sioletic, Laura Wood, David S Klimstra, Olca Basturk, Shubham Pant, Milind Javle, Pavlos Msaouel, Jianjun Gao, Kadir C Akdemir, Linghua Wang, Peter Van Loo, Francesca Citron, Timothy Heffernan, Christine A. Iacobuzio-Donahue, Scott Kopetz, Luigi Perelli, Giannicola Genovese

## Abstract

*KRAS* is the most frequently mutated proto-oncogene in human cancers^1–3^. Progression to advanced disease is frequently associated with allelic imbalance of the *KRAS* locus with gain of the mutant allele and loss of the wild-type allele through clonal and sub-clonal loss of heterozygosity (LOH)^2^. While a large body of literature has focused on the effects of allelic imbalance on oncogene addiction through gain of the mutant allele, the role of the wild-type *KRAS* proto-oncogene in malignant progression has not been fully elucidated.

To capture this phenomenon, we developed a first-in-class somatic mosaic and lineage tracing genetically engineered mouse model (smGMLT) of pancreatic ductal adenocarcinoma allowing for real time *in vivo* tracing of *Kras*-LOH. Longitudinal characterization of the smGMLT demonstrated the presence of a strong evolutionary bottleneck towards the selective loss of the wild-type allele at metastatic sites. Cross species analysis leveraging research autopsies and surgical specimens revealed that *KRAS*-LOH is associated with metastatic dissemination and shorter overall survival. Transcriptomic analysis through single-cell RNA sequencing uncovered a conserved phenomenon whereby *KRAS*-LOH is paralleled by an immune evasive phenotype through loss of the tumor-cell interferon response and reduced CD8+ T cell infiltration.

In line with this evidence, orthotopic transplants of isogenic tumor populations differing for the *Kras* allelic status demonstrated that only cancer cells with *Kras*-LOH are are able to form tumors in immune competent animals. Restoration of the wild-type allele abrogates tumorigenesis in *Kras*-LOH transplants in immunocompetent through activation of the TBK1-IRF axis.

Altogether, these studies demonstrate that the *KRAS* proto-oncogene is a functional tumor suppressor in pancreatic cancer exerting its function through interferon-mediated, cell-extrinsic modulation of the tumor immune microenvironment.
