## Supplementary material for "The tumor suppressor role of the *KRAS* proto-oncogene in metastatic pancreatic cancer": Source data 2

### Sheet: Sup_table_Fig1.e. MSK_244WES_PD
Sub table2. MSK IMPACT metadata.
Clinical_stage	KRAS_CN_state	n	total	fraction
II	Balanced	3	3	1
II	LOH	0	3	0
II	CNLOH	0	3	0
II	Gain	0	3	0
II	Amplification	0	3	0
III	Balanced	22	51	0.431373
III	LOH	7	51	0.137255
III	CNLOH	6	51	0.117647
III	Gain	9	51	0.176471
III	Amplification	7	51	0.137255
IV	Balanced	28	140	0.2
IV	LOH	11	140	0.0785714
IV	CNLOH	45	140	0.321429
IV	Gain	22	140	0.157143
IV	Amplification	34	140	0.242857
