## Supplementary material for "The tumor suppressor role of the *KRAS* proto-oncogene in metastatic pancreatic cancer": Source data 3

### Sheet: Sub_table3. Fig3.T_NK_compartme
Sub table 3. T and NK compartment enrichment of sample LOH and sample nonLOH.
T_NK_compartment	Sample_LOH_status	n	prop	OddsRatio	P.value	FDR	Enriched_in
CD8_cytotoxic	Sample_nonLOH	16034	0.348028	20.4248	0	0	Sample_nonLOH
CD8_cytotoxic	Sample_LOH	95	0.0254692	20.4248	0	0	Sample_nonLOH
Proliferating_T	Sample_nonLOH	9250	0.200777	10.3967	1.65189e-224	8.25943e-224	Sample_nonLOH
Proliferating_T	Sample_LOH	88	0.0235925	10.3967	1.65189e-224	8.25943e-224	Sample_nonLOH
CD8_exhausted	Sample_nonLOH	502	0.0108962	0.090201	1.37781e-212	4.5927e-212	Sample_LOH
CD8_exhausted	Sample_LOH	406	0.108847	0.090201	1.37781e-212	4.5927e-212	Sample_LOH
CD4_naive_memory	Sample_nonLOH	4125	0.0895357	0.321872	4.03353e-137	1.00838e-136	Sample_LOH
CD4_naive_memory	Sample_LOH	873	0.234048	0.321872	4.03353e-137	1.00838e-136	Sample_LOH
CD8_stem_like	Sample_nonLOH	1686	0.0365957	0.265394	3.36903e-102	6.73806e-102	Sample_LOH
CD8_stem_like	Sample_LOH	467	0.125201	0.265394	3.36903e-102	6.73806e-102	Sample_LOH
Treg	Sample_nonLOH	1162	0.0252219	0.278598	2.82645e-67	4.71074e-67	Sample_LOH
Treg	Sample_LOH	317	0.0849866	0.278598	2.82645e-67	4.71074e-67	Sample_LOH
Tfh	Sample_nonLOH	643	0.0139567	0.247203	1.35242e-50	1.93203e-50	Sample_LOH
Tfh	Sample_LOH	202	0.0541555	0.247203	1.35242e-50	1.93203e-50	Sample_LOH
TSTR_stress	Sample_nonLOH	3157	0.0685247	0.476344	4.34444e-41	5.43055e-41	Sample_LOH
TSTR_stress	Sample_LOH	499	0.13378	0.476344	4.34444e-41	5.43055e-41	Sample_LOH
CD8_TRM_memory	Sample_nonLOH	2242	0.048664	0.618337	3.01812e-12	3.35347e-12	Sample_LOH
CD8_TRM_memory	Sample_LOH	285	0.0764075	0.618337	3.01812e-12	3.35347e-12	Sample_LOH
NK	Sample_nonLOH	7270	0.1578	1.21599	6.61775e-05	6.61775e-05	Sample_nonLOH
NK	Sample_LOH	498	0.133512	1.21599	6.61775e-05	6.61775e-05	Sample_nonLOH
