## Supplementary material for "The tumor suppressor role of the *KRAS* proto-oncogene in metastatic pancreatic cancer": Source data 4

### Sheet: Fig2.b.H_allGenes_results
Sub table4. Mouse scRNA-Seq hallmark enrichment.
pathway	pval	padj	log2err	ES	NES	size
HALLMARK_E2F_TARGETS	5.15766e-35	2.57883e-33	1.53646	0.706276	2.82631	197
HALLMARK_G2M_CHECKPOINT	2.38938e-29	5.97346e-28	1.40995	0.679412	2.71234	193
HALLMARK_MYC_TARGETS_V1	3.17715e-24	5.29525e-23	1.27903	0.641763	2.56261	200
HALLMARK_MYC_TARGETS_V2	2.62e-06	1.6375e-05	0.627257	0.615044	2.07186	58
HALLMARK_MITOTIC_SPINDLE	6.36272e-11	6.36272e-10	0.839089	0.51678	2.0683	198
HALLMARK_EPITHELIAL_MESENCHYMAL_TRANSITION	4.18331e-11	5.22914e-10	0.851339	0.514272	2.05289	202
HALLMARK_TNFA_SIGNALING_VIA_NFKB	5.37883e-07	4.48236e-06	0.659444	0.458624	1.83525	196
HALLMARK_MTORC1_SIGNALING	1.17783e-06	8.41305e-06	0.643552	0.446795	1.7897	195
HALLMARK_UNFOLDED_PROTEIN_RESPONSE	0.000116952	0.000531601	0.538434	0.47372	1.77628	109
HALLMARK_HYPOXIA	9.47845e-06	5.26581e-05	0.593325	0.435917	1.74026	193
HALLMARK_COAGULATION	0.000511538	0.00182692	0.477271	0.426223	1.61931	125
HALLMARK_GLYCOLYSIS	0.000187352	0.000780633	0.518848	0.40254	1.61082	196
HALLMARK_DNA_REPAIR	0.000609671	0.00203224	0.477271	0.414639	1.60662	149
HALLMARK_SPERMATOGENESIS	0.00172915	0.00455039	0.45506	0.421627	1.58919	118
HALLMARK_UV_RESPONSE_DN	0.00153556	0.00435692	0.45506	0.41054	1.58406	141
HALLMARK_ALLOGRAFT_REJECTION	0.00103032	0.00321976	0.45506	0.384459	1.52995	185
HALLMARK_MYOGENESIS	0.00156849	0.00435692	0.45506	0.373453	1.4907	190
HALLMARK_IL2_STAT5_SIGNALING	0.00286228	0.0071557	0.431708	0.364158	1.45747	198
HALLMARK_REACTIVE_OXYGEN_SPECIES_PATHWAY	0.0280552	0.0637618	0.352488	0.443908	1.44953	49
HALLMARK_PI3K_AKT_MTOR_SIGNALING	0.0405452	0.0844692	0.321776	0.371405	1.38095	103
HALLMARK_ANGIOGENESIS	0.0613893	0.0990151	0.231127	0.44686	1.36308	35
HALLMARK_ANDROGEN_RESPONSE	0.0536706	0.0990151	0.321776	0.365588	1.34893	100
HALLMARK_TGF_BETA_SIGNALING	0.0700637	0.106362	0.213928	0.404791	1.33821	53
HALLMARK_APICAL_JUNCTION	0.038874	0.0844692	0.266351	0.32606	1.30152	190
HALLMARK_APOPTOSIS	0.0443828	0.0853515	0.252961	0.331623	1.29383	158
HALLMARK_PROTEIN_SECRETION	0.0771558	0.113464	0.197822	0.352535	1.28416	95
HALLMARK_COMPLEMENT	0.0580297	0.0990151	0.216543	0.309889	1.23355	187
HALLMARK_UV_RESPONSE_UP	0.106443	0.147837	0.159647	0.310246	1.20749	155
HALLMARK_KRAS_SIGNALING_UP	0.109479	0.147945	0.153159	0.29654	1.18783	195
HALLMARK_XENOBIOTIC_METABOLISM	0.169355	0.211694	0.120433	0.287666	1.14733	188
HALLMARK_INFLAMMATORY_RESPONSE	0.230458	0.281047	0.100633	0.276179	1.103	192
HALLMARK_PEROXISOME	0.291233	0.346706	0.0925529	0.297084	1.09293	98
HALLMARK_HEME_METABOLISM	0.33109	0.384989	0.0799859	0.263865	1.04843	183
HALLMARK_PANCREAS_BETA_CELLS	0.390083	0.443276	0.0822055	0.349063	1.04127	32
HALLMARK_ADIPOGENESIS	0.407258	0.452509	0.0692836	0.254741	1.01955	198
HALLMARK_IL6_JAK_STAT3_SIGNALING	0.471229	0.512205	0.0692836	0.277719	0.99748	85
HALLMARK_NOTCH_SIGNALING	0.508143	0.540578	0.0678338	0.324117	0.968923	31
HALLMARK_OXIDATIVE_PHOSPHORYLATION	0.813953	0.813953	0.0886261	-0.20367	-0.898648	197
HALLMARK_HEDGEHOG_SIGNALING	0.571802	0.583471	0.0862866	-0.276954	-0.918658	35
HALLMARK_WNT_BETA_CATENIN_SIGNALING	0.558266	0.581527	0.0897105	-0.277561	-0.94047	41
HALLMARK_FATTY_ACID_METABOLISM	0.0902778	0.128968	0.282013	-0.274505	-1.17035	153
HALLMARK_CHOLESTEROL_HOMEOSTASIS	0.125333	0.164912	0.206588	-0.314247	-1.20022	73
HALLMARK_INTERFERON_GAMMA_RESPONSE	0.0600225	0.0990151	0.321776	-0.27247	-1.20119	194
HALLMARK_P53_PATHWAY	0.0435381	0.0853515	0.321776	-0.276843	-1.21815	191
HALLMARK_KRAS_SIGNALING_DN	0.0701987	0.106362	0.287805	-0.282931	-1.22429	166
HALLMARK_APICAL_SURFACE	0.160622	0.205925	0.17822	-0.358958	-1.22886	42
HALLMARK_BILE_ACID_METABOLISM	0.0604385	0.0990151	0.321776	-0.315947	-1.27201	107
HALLMARK_ESTROGEN_RESPONSE_EARLY	0.00485471	0.0115588	0.407018	-0.313321	-1.38172	192
HALLMARK_ESTROGEN_RESPONSE_LATE	0.000234156	0.0009006	0.518848	-0.355011	-1.56217	189
HALLMARK_INTERFERON_ALPHA_RESPONSE	9.22524e-05	0.000461262	0.538434	-0.457021	-1.82891	94
