## Supplementary material for "The tumor suppressor role of the *KRAS* proto-oncogene in metastatic pancreatic cancer": Source data 5

### Sheet: Sub_table6. MSK IMPACT Individu
Sub_table6. MSK IMPACT Individual Protein Change Balanced vs LOH Logrank.
Protein.Change	N	Events	N.Balanced	N.LOH	Chi.square	df	p.value	p.value.display	p.value.precise
G12R	138	83	103	35	7.04979	1	0.00792744	0.007927	0.00792744
G12V	276	189	209	67	2.88502	1	0.089407	0.089407	0.089407
Q61R	10	9	5	5	1.24168	1	0.265148	0.265148	0.265148
G12D	397	301	295	102	1.11048	1	0.291978	0.291978	0.291978
Q61H	43	24	29	14	0.676001	1	0.410967	0.410967	0.410967
G12C	13	10	7	6	0.340159	1	0.559737	0.559737	0.559737
G12A	6	2	4	2	0.0588235	1	0.808365	0.808365	0.808365
Q61K	4	4	3	1	0.0105263	1	0.918282	0.918282	0.918282
Q61L	5	5	2	3	0.00461894	1	0.945815	0.945815	0.945815
