## Supplementary material for "The tumor suppressor role of the *KRAS* proto-oncogene in metastatic pancreatic cancer": Source data 6

### Sheet: gene_sets_expanded_epi_only
Sub_table7. T NK compartment marker genes
GeneSet	Gene
T_Naive	CD3D
T_Naive	CD3E
T_Naive	CD3G
T_Naive	CCR7
T_Naive	IL7R
T_Naive	TCF7
T_Naive	LTB
CD4_T	CD4
CD4_T	IL7R
CD4_T	CCR7
CD4_T	LTB
CD4_T	TCF7
Treg	FOXP3
Treg	IL2RA
Treg	CTLA4
Treg	IKZF2
CD8_T_Effector	CD8A
CD8_T_Effector	GZMB
CD8_T_Effector	PRF1
CD8_T_Effector	NKG7
CD8_T_Effector	GNLY
Exhausted_T	PDCD1
Exhausted_T	TIGIT
Exhausted_T	LAG3
Exhausted_T	HAVCR2
Exhausted_T	TOX
B_Naive	MS4A1
B_Naive	CD19
B_Naive	CD79A
B_Naive	CD79B
B_Memory	CD27
B_Memory	BANK1
B_Memory	TNFRSF13B
B_Memory	CD74
Germinal_Center_B	BCL6
Germinal_Center_B	AICDA
Germinal_Center_B	RGS13
Germinal_Center_B	S1PR2
Plasma	SDC1
Plasma	XBP1
Plasma	MZB1
Plasma	PRDM1
Plasma	IGKC
Plasma	IGHG1
NK_CD56bright	NCAM1
NK_CD56bright	XCL1
NK_CD56bright	XCL2
NK_CD56bright	IL7R
NK_CD56dim	NKG7
NK_CD56dim	GNLY
NK_CD56dim	GZMB
NK_CD56dim	PRF1
NK_CD56dim	KLRD1
NK_CD56dim	FCGR3A
MAIT	KLRB1
MAIT	SLC4A10
T_core	CD3D
T_core	CD3E
T_core	CD4
T_core	CD8A
T_core	TRAC
T_core	PTPRC
CD8_effector	GZMB
CD8_effector	GZMK
CD8_effector	PRF1
CD8_effector	GNLY
CD8_effector	NKG7
CD8_effector	IFNG
CD8_effector	TNF
CD8_effector	KLRD1
CD8_effector	KLRK1
Exhausted_T	PDCD1
Exhausted_T	TIGIT
Exhausted_T	LAG3
Exhausted_T	HAVCR2
Exhausted_T	TOX
Treg	FOXP3
Treg	IL2RA
Treg	CTLA4
Treg	IKZF2
T_inflamed_chemokine	CCL5
T_inflamed_chemokine	CXCL9
T_inflamed_chemokine	CXCL10
T_inflamed_chemokine	CXCL11
T_inflamed_chemokine	CXCL13
T_inflamed_chemokine	CXCR3
T_inflamed_chemokine	CXCR6
T_inflamed_chemokine	CCR7
B_cells	MS4A1
B_cells	CD79A
B_cells	CD27
B_cells	XBP1
B_cells	MZB1
NK_like	NCAM1
NK_like	FCGR3A
NK_like	NKG7
NK_like	GNLY
NK_like	KLRD1
NK_like	KLRK1
T_infiltration	CD3D
T_infiltration	CD3E
T_infiltration	CD3G
T_infiltration	CD4
T_infiltration	CD8A
T_infiltration	TRAC
T_infiltration	PTPRC
T_effector	GZMB
T_effector	PRF1
T_effector	GNLY
T_effector	NKG7
T_effector	IFNG
T_effector	TNF
T_effector	KLRD1
T_effector	KLRK1
T_exhausted	PDCD1
T_exhausted	TIGIT
T_exhausted	LAG3
T_exhausted	HAVCR2
T_exhausted	CTLA4
T_exhausted	TOX
T_exhausted	ENTPD1
T_inflamed_chemokines	CCL5
T_inflamed_chemokines	CXCL9
T_inflamed_chemokines	CXCL10
T_inflamed_chemokines	CXCL11
T_inflamed_chemokines	CXCL13
T_inflamed_chemokines	CXCR3
T_inflamed_chemokines	CXCR6
B_infiltration	MS4A1
B_infiltration	CD79A
B_infiltration	CD79B
B_infiltration	CD27
B_infiltration	CXCR5
B_infiltration	XBP1
B_infiltration	MZB1
B_infiltration	IGKC
B_infiltration	IGHG1
NK_infiltration	NCAM1
NK_infiltration	FCGR3A
NK_infiltration	KLRD1
NK_infiltration	KLRK1
NK_infiltration	FGFBP2
Myeloid_infiltration	ITGAM
Myeloid_infiltration	ITGAX
Myeloid_infiltration	LYZ
Myeloid_infiltration	CX3CR1
Myeloid_infiltration	CCR2
Proliferation	MKI67
Proliferation	TOP2A
Proliferation	PCNA
Proliferation	MCM2
Proliferation	MCM3
Proliferation	MCM4
Proliferation	MCM5
Proliferation	MCM6
Proliferation	MCM7
Proliferation	CDC20
Proliferation	CDK1
Proliferation	CCNB1
Proliferation	CCNB2
Proliferation	AURKA
Proliferation	AURKB
Proliferation	BUB1
Proliferation	BUB1B
Proliferation	PLK1
Proliferation	TYMS
Proliferation	RRM2
Proliferation	GMNN
Proliferation	POLA1
Proliferation	CENPA
Proliferation	CENPE
Proliferation	CENPF
Proliferation	KIF11
Proliferation	KIF20A
Proliferation	KIF23
Proliferation	BIRC5
Proliferation	UBE2C
Proliferation	HMGB2
Proliferation	STMN1
CD8_markers	CD8A
CD8_markers	LCK
CD8_markers	CD3D
CD8_markers	CD3E
CD8_markers	GZMB
CD8_markers	GNLY
CD8_markers	PRF1
CD8_markers	NKG7
CD8_markers	KLRD1
CD8_markers	KLRG1
CD8_markers	IFNG
CD8_markers	TNF
CD8_markers	PDCD1
CD8_markers	LAG3
CD8_markers	TIGIT
ICB_inhibitory	PDCD1
ICB_inhibitory	CD274
ICB_inhibitory	PDCD1LG2
ICB_inhibitory	CTLA4
ICB_inhibitory	CD80
ICB_inhibitory	CD86
ICB_inhibitory	LAG3
ICB_inhibitory	FGL1
ICB_inhibitory	TIGIT
ICB_inhibitory	CD96
ICB_inhibitory	NECTIN2
ICB_inhibitory	PVR
ICB_inhibitory	HAVCR2
ICB_inhibitory	LGALS9
ICB_inhibitory	CEACAM1
ICB_inhibitory	VSIR
ICB_inhibitory	BTLA
ICB_inhibitory	CD160
ICB_inhibitory	KLRG1
ICB_inhibitory	LAIR1
ICB_inhibitory	ADORA2A
ICB_progenitor_exhausted	TCF7
ICB_progenitor_exhausted	IL7R
ICB_progenitor_exhausted	CCR7
ICB_progenitor_exhausted	CXCR3
ICB_progenitor_exhausted	SELL
ICB_progenitor_exhausted	SLAMF6
ICB_progenitor_exhausted	PDCD1
ICB_terminal_exhaustion	TOX
ICB_terminal_exhaustion	TOX2
ICB_terminal_exhaustion	PRDM1
ICB_terminal_exhaustion	BATF
ICB_terminal_exhaustion	IRF4
ICB_terminal_exhaustion	EOMES
ICB_terminal_exhaustion	ENTPD1
ICB_terminal_exhaustion	HAVCR2
ICB_terminal_exhaustion	LAG3
ICB_terminal_exhaustion	TIGIT
ICB_terminal_exhaustion	CXCL13
ICB_terminal_exhaustion	LAYN
ICB_IFNg_PDL1	CD274
ICB_IFNg_PDL1	PDCD1LG2
ICB_IFNg_PDL1	IRF1
ICB_IFNg_PDL1	STAT1
ICB_IFNg_PDL1	JAK2
ICB_IFNg_PDL1	CXCL9
ICB_IFNg_PDL1	CXCL10
ICB_IFNg_PDL1	CXCL11
ICB_IFNg_PDL1	GBP1
ICB_IFNg_PDL1	GBP2
ICB_IFNg_PDL1	GBP4
ICB_IFNg_PDL1	GBP5
ICB_myeloid_suppressive	CD163
ICB_myeloid_suppressive	MRC1
ICB_myeloid_suppressive	MSR1
ICB_myeloid_suppressive	MARCO
ICB_myeloid_suppressive	ARG1
ICB_myeloid_suppressive	IDO1
ICB_myeloid_suppressive	IL1B
ICB_myeloid_suppressive	CXCL8
ICB_myeloid_suppressive	S100A8
ICB_myeloid_suppressive	S100A9
